# High affinity cross-context cellular assays reveal novel protein-protein interactions of peripheral myelin protein of 22 kDa

**DOI:** 10.1101/2025.09.03.673966

**Authors:** D Stausberg, S Moshkovskii, FA Arlt, R Fledrich, RM Stassart, KA Nave, H Urlaub, D Ewers, MW Sereda

## Abstract

Peripheral Myelin Protein 22 (PMP22) is a tetraspan membrane protein whose altered dosage causes the most common hereditary neuropathy, Charcot-Marie-Tooth disease type 1A (CMT1A). Despite its clinical significance, the physiological functions of PMP22 and the mechanism behind its tightly controlled gene dosage sensitivity remain unknown since over 30 years, in part due to limited knowledge of its protein-protein interactions (PPIs). In fact, integral membrane proteins such as PMP22 are significantly underrepresented in known cellular interactomes, likely due to limited suitability or technical challenges specific to these hydrophobic molecules in the major PPI discovery approaches. Here, we applied a rigorously optimized co-immunoprecipitation and mass spectrometry workflow using the mild detergent DDM and the high affinity ALFA-tag/anti-ALFA nanobody interaction to identify cellular PMP22-associated proteins. In a cross-context approach, we ran our standardized pipeline across multiple cell types including HEK293T, MDCKII epithelial cells, the Schwann cell line MSC80, and primary rat Schwann cells. We confirm known interactors, and uncover distinct, cell type-specific enrichment patterns following functional annotation analysis. Adhesion-related PPIs dominated in MDCKII cells (e.g., CD47, CLDN1, ATP1B1), while in Schwann cells myelin-associated PPIs were enriched. Importantly, we identified novel PPI candidates that may be highly relevant for PMP22 function including enzymes of the *de novo* sphingolipid biosynthesis pathway.
