## Supplementary Table 1 for "High affinity cross-context cellular assays reveal novel protein-protein interactions of peripheral myelin protein of 22 kDa"

### Sheet: Legend
	reported plasma membrane localization

### Sheet: PMP22 PPI, Marinko et al., 2021
Gene name (homo sapiens)	Localization(s) (UniProt annotation, retrieved 20/11/2025)
CANX	ER membrane; Mitochondrion membrane; Melanosome membrane
LSG1	Cytoplasm; ER; Nucleus (Cajal body)
MAGT1	Cell membrane; ER membrane; ER
HMGN1	Nucleus; cytoplasm
PRAF2	Endosome membrane
STT3A	ER; ER membrane
HMGN2	Nucleus; cytoplasm
LBR	Nucleus inner membrane; ER Membrane; Nucleus
DDOST	ER membrane
RPS27A	Cytoplasm; Nucleus; Nucleolus
SEC22B	ER membrane; ER-Golgi intermediate compartment membrane; Golgi apparatus, cis-Golgi network membrane; Golgi apparatus, trans-Golgi network membrane; Melanosome
TMED4	ER membrane
SURF4	ER–Golgi cycling
EMC4	ER membrane
SPCS2	ER membrane
DLAT	Mitochondrion matrix
SLC2A1	Cell membrane; Melanosome
EMC2	ER membrane
HMGN4	Nucleus
ATP2A2	Early endosome membrane; Recycling endosome membrane; Late endosome membrane; Golgi apparatus, trans-Golgi network membrane; Cell membrane
RPS20	Cytoplasm
GET4	Cytoplasm, cytosol
BAG6	Cytoplasm, cytosol; Nucleus; Secreted, extracellular exosome
MLEC	ER membrane
LMAN1	ER-Golgi intermediate compartment membrane; Golgi apparatus membrane; ER membrane
DHCR7	ER membrane
RPN2	ER; ER membrane
ARHGEF2	Cytoplasm, cytoskeleton; Cytoplasm; Cell junction, tight junction; Golgi apparatus; Cell projection, ruffle membrane; Cytoplasmic vesicle
UFL1	ER membrane; Cytoplasm, cytosol; Nucleus; Chromosome
STT3B	ER; ER membrane
UBL4A	Cytoplasm, cytosol; Nucleus
RPL23	Cytoplasm
ERLIN1	ER membrane
ZMPSTE24	ER membrane; Nucleus inner membrane; Early endosome membrane; Late endosome membrane
BCAP31	ER membrane; ER-Golgi intermediate compartment membrane
LCLAT1	ER membrane
TMED10	ER membrane; ER-Golgi intermediate compartment membrane;Golgi apparatus membrane; Golgi apparatus, cis-Golgi network membrane; Golgi apparatus, trans-Golgi network membrane; Cytoplasmic vesicle, secretory vesicle membrane; Cell membrane; Melanosome
RPN1	ER membrane; Melanosome
EIF4A1	Cytoplasm, perinuclear region; Cell membrane; Cytoplasm
HM13	ER membrane; Membrane; Cell membrane
SEC63	ER membrane
DHCR24	ER membrane; Golgi apparatus membrane
PTPLAD1	ER membrane
NOMO2	ER membrane
TMED9	ER membrane; Golgi apparatus, cis-Golgi network membrane; Endoplasmic reticulum-Golgi intermediate compartment membrane; Golgi apparatus, trans-Golgi network membrane
PGRMC1	Microsome membrane; Smooth ER membrane; Mitochondrion outer membrane; Secreted; Cell membrane
TMEM97	Rough endoplasmic reticulum membrane; Nucleus membrane; Cell membrane
HLA-A	Cell membrane; ER membrane
VCP	Cytoplasm, cytosol; ER; Nucleus; Cytoplasm, Stress granule
PDAP1	n.a.
SYNGR2	Cytoplasmic vesicle membrane; Cytoplasmic vesicle, secretory vesicle, synaptic vesicle membrane; Lipid droplet
TMEM43	ER membrane; Nucleus inner membrane; Cell membrane
TMED7	ER membrane; Golgi apparatus, cis-Golgi network membrane; ER-Golgi intermediate compartment membrane; Cytoplasmic vesicle, COPI-coated vesicle; Cytoplasmic vesicle, COPII-coated vesicle membrane
ERGIC3	Golgi apparatus, cis-Golgi network membrane; ER membrane
TMEM109	Nucleus outer membrane; ER membrane; SR membrane
SLC3A2	Apical cell membrane; Cell membrane; Cell junction; Lysosome membrane; Melanosome; Basolateral cell membrane
