## Supplementary Table 1 for "High affinity cross-context cellular assays reveal novel protein-protein interactions of peripheral myelin protein of 22 kDa"

### Sheet: Legend
PMP22 ALFA IP - [cell type/digestion]	log2 fold enrichment in this study
[citation] +	reported in referenced publication

### Sheet: PPI, this and previous studies
PPI (Gene name)	PMP22 ALFA IP - HEK293T/Trypsin	PMP22 ALFA IP - HEK293T/Chymotrypsin	PMP22 ALFA IP - MDCKII	PMP22 ALFA IP - MSC80prolif	PMP22 ALFA IP - MSC80stim	PMP22 ALFA IP - pSCprolif	PMP22 ALFA IP - pSCstim	Dickson et al., 2002	Dittmer et al., 2014	D'Urso et al., 1999	Fantin et al., 2021	Fontanini et al., 2005	Guo et al., 2014	Haenig et al., 2020	Hara et al., 2014	Hasse et al., 2004	Hu et al., 2016	Luck et al., 2020	Marinko et al., 2021	Pashkova et al., 2024	Rolland et al., 2014	Sahni et al., 2015	Schlebach et al., 2013	Tobler et al., 1999	Tobler et al., 2002	Vanoye et al., 2019	Wang et al., 2011	Wilson et al., 2002	Zhou et al., 2019
AAAS			1.65163	2.7778	2.84421
ABCA1																													Zhou et al., 2019: +
ABCB6				3.47674	2.88971
ABCB7				1.66941	1.97403
ABCB8			1.91556	3.12341	2.59507
ABCC1				1.77616	1.53499
ABHD12	1.64816			2.32856	2.32848
ABI1						1.04378
ABR				1.5126	1.01635
ACAD9	1.42447		2.4604	1.29301	1.65604	1.05932
ACBD3				1.30055	1.02423
ACCN4														Haenig et al., 2020: +
ACLY				1.55559
ACP2				3.33851	3.42897		1.04363
ACSL3				1.49018	1.55491
ACSL4				1.2711	1.55
ACSL5				2.09062	2.20696
ACSS1				1.17701
ACTR2						1.49053
ACTR3						1.68351
ADAM10				2.20411	2.15993
ADAMTSL4														Haenig et al., 2020: +
ADGRE5			1.48989
ADGRG1			1.32587
ADIPOR2			2.36024
ADRM1			1.48944
ADSS1					1.18528
AFG3L2				1.60889	1.19128
AGK				1.66086	1.46188
AGPAT1				2.23555	2.3867
AGPAT2			1.19214
AGPAT4			1.19592
AGTRAP	2.86649
AK2														Haenig et al., 2020: +
AKR1C18					2.26875	2.56695
ALAD						1.14529
ALDH2						1.08928
ALDH3A2				2.40178	2.08843	1.2904
ALDH3B1			1.1063
ALDH9A1						1.24891
ALG1					1.13134
ALG10	1.07648
ALG11	1.84723
ALG2				2.31538	1.78536
ALG5	2.73777		4.61841	1.9614	1.68396		2.36821
ALG6	1.19984
ALOX12B						1.79884
AMFR			1.11102	1.39634	1.37977										Hara et al., 2014: +
AMMECR1														Haenig et al., 2020: +
AMY2							1.30081
ANKHD1				4.54681
ANKS4B			1.88346
ANO10				1.58805	1.99128
ANXA1					1.72298		2.22144
ANXA2					1.23227
ANXA4						1.59106
ANXA5					1.81353
ANXA6					1.66163
ANXA8						2.104
ANXA8L2														Haenig et al., 2020: +
AP1M2						1.1488
AP2B1														Haenig et al., 2020: +
AP3D1				1.27558
AP3S2				1.15371
APEH						1.28851
APLN														Haenig et al., 2020: +
APMAP	1.921	10.1	2.64651	3.00951	2.34751		1.13744
APOL3																		Luck et al., 2020: +
APOOL			1.22842
APP														Haenig et al., 2020: +
APRT						1.10935
AQP6																											Wang et al., 2011: +
ARCN1				1.63825	1.56317
ARF1					1.44479
ARF3				1.69706
ARF4				1.44512
ARF5				2.03327	2.3156
ARFGAP1														Haenig et al., 2020: +
ARFGAP3														Haenig et al., 2020: +
ARG1						2.19943
ARHGEF2																			Marinko et al., 2021: +
ARID5A														Haenig et al., 2020: +
ARL1				2.26074	2.50886
ARL13B																		Luck et al., 2020: +
ARL16														Haenig et al., 2020: +
ARL2				1.02689
ARL6IP1	2.60636		3.24532	1.79116	2.15163
ARL6IP5	1.76136		2.20739	2.46926	2.30591
ARL6IP6			3.06656		1.00396
ARL8A				1.92057	1.9941
ARL8B				1.40045	1.71833
ARPC2						1.1927
ARPC5						1.14294
ARPC5L						1.596
ASB9														Haenig et al., 2020: +
ASGR2																		Luck et al., 2020: +
ASPH				1.21505	1.18059
ATF3														Haenig et al., 2020: +
ATL2			1.31488
ATL3				1.48612	1.91059
ATP13A1					1.13132
ATP1A1	1.51323		3.38213	3.27972	3.45467
ATP1A2				3.08826	3.39946
ATP1B1	2.07584		3.48522
ATP1B3	4.44795		2.59767	2.63918	2.7139	1.28672	1.3194
ATP2A2	1.24233		2.20369	2.92207	3.35489														Marinko et al., 2021: +
ATP2B1				2.17362	2.23233
ATP2B4			1.46759
ATP5F1A	1.87824		4.01333	5.31199	5.55764
ATP5F1B	2.29747	7.25		5.6974	5.98847
ATP5F1C			3.72436	4.7426	4.99931
ATP5F1D	2.05649	12.3		6.87641	7.33028		1.21337
ATP5F1E	3.04793		4.98896	5.25087	3.55528
ATP5IF1				2.16909	3.15197
ATP5ME				4.71466	4.82481
ATP5MF			0	4.42923	6.59136
ATP5MG	1.29908		4.79368		1.23073
ATP5MK				2.48284	3.45667
ATP5PB	2.11225	12.8		3.2675	3.18688
ATP5PD	2.24338			5.30132	5.20234
ATP5PF	1.13688		2.5749	4.17294	4.58818
ATP5PO			2.14265	4.06018	3.83851
ATP6AP1	1.15898		1.01542	2.57011	1.9031
ATP6AP2	1.42164		1.78485	2.98315	3.13404													Luck et al., 2020: +
ATP6V0A1	1.6118		1.16748	1.05794		1.16204
ATP6V0A2	1.50763			1.27154	1.19198
ATP6V0C	2.35643		3.28303
ATP6V0D1	1.75191		2.95402	3.19239	2.62733
ATP6V1B2						1.05981
ATP6V1C2						1.22927
ATP6V1F			1.62112		1.83508
ATP6V1H				1.3115	1.83386
ATPIF1														Haenig et al., 2020: +
ATXN10				1.18131
AUP1			1.57823	1.38784	1.05836
B3GAT3			4.07052	2.80922	3.51877
B4GAT1	1.75372			2.54991	3.30621
BAG2			2.30923
BAG5					1.05766
BAG6			1.53385	2.09872	2.22102														Marinko et al., 2021: +
BAIAP2														Haenig et al., 2020: +
BAIAP3							1.35048
BBOX1						1.47712
BCAM			1.33311
BCAP31																			Marinko et al., 2021: +
BCL2L12			2.44822
BCL2L13				1.0778
BET1			1.14444		1.05313
BET1L			1.35757
BFAR			1.10057
BIK																											Wang et al., 2011: +
BLMH						1.96081
BRI3BP			1.29043	3.02983	2.64698
BSCL2			1.79919
BSG			1.41163		1.39155
BST2			1.73214
BTAF1				1.85209	1.69074
BZW1				1.11701	1.18975
BZW2				1.42104	1.51941
C12orf74														Haenig et al., 2020: +
C16ORF54																		Luck et al., 2020: +
C16orf62														Haenig et al., 2020: +
C19orf34														Haenig et al., 2020: +
C1orf163														Haenig et al., 2020: +
C20orf196														Haenig et al., 2020: +
C21orf67														Haenig et al., 2020: +
C2orf27B														Haenig et al., 2020: +
C2orf72			1.9102
C4orf49														Haenig et al., 2020: +
C8orf76														Haenig et al., 2020: +
C9orf16														Haenig et al., 2020: +
CAB39							1.05238
CAD					1.21344
CADM1				3.18343	2.97525
CADM4				2.4526	2.57781
CAMLG	1.02567
CAND1				3.85114	3.79207
CANX	3.52141	7.04	5.26531	5.47411	5.3593	2.06285	2.58034	Dickson et al., 2002: +				Fontanini et al., 2005: +			Hara et al., 2014: +				Marinko et al., 2021: +
CAPN1						1.68805
CAPN5			1.06029
CAPNS1						2.0785
CAPZB						1.02136
CARHSP1						1.05983
CAV1			4.5421
CAV2			3.76022
CBX2														Haenig et al., 2020: +
CCBE1														Haenig et al., 2020: +
CCDC115			1.41307
CCNC														Haenig et al., 2020: +
CCNY				1.41765	1.44814
CCT3					1.14381
CCT4				1.36278	1.69113
CCT7				1.87214	2.26374
CD209														Haenig et al., 2020: +
CD3G																		Luck et al., 2020: +
CD44			2.14793	2.63957	3.43377	1.00666	1.31016
CD46			0
CD47	1.37477		4.85061	2.563	2.37648	1.31629
CD53																		Luck et al., 2020: +
CD63			3.42561	2.81441	1.20798
CD69																		Luck et al., 2020: +
CD81	1.5052
CD99				1.06237	1.588
CDA				4.73134	4.13226
CDC42					1.07567
CDC42EP1					1.24285
CDCA4														Haenig et al., 2020: +
CDCP1			2.4629
CDH1			1.83742														Hu et al., 2016: +
CDH2	1.01107			1.99871	2.05007
CDH3			1.38519
CDH6			1.20475
CDIPT			1.27934	2.20432	2.20608
CDS2			1.48346	3.3047	3.30528
CDV3							1.00572
CEACAM1			1.53073
CEACAM3																		Luck et al., 2020: +
CEMIP							1.50556
CEP70														Haenig et al., 2020: +
CEPT1			1.11788	1.69909	1.87805
CERS2	1.90701	8.25	2.30379	2.85593	2.76703
CERS5				2.16864	2.52295
CERS6			1.25286
CES1B				1.94938
CFAP20				1.81404	1.95394
CHCHD3			1.14352
CHMP1A														Haenig et al., 2020: +
CHMP2A			1.03713
CHMP3				1.71712	1.24686
CHMP7														Haenig et al., 2020: +
CIAO2B				2.01434	2.59073
CISD1	1.25533		3.14075
CISD2	1.06222		2.28098	1.17803	1.00945
CKAP4			1.43127	2.06433	2.83976
CKAP5				1.60574	1.75027
CKMT1						1.45484
CLASP1				1.45634	1.22337
CLASP2				1.2809
CLCN7	1.61668
CLDN1			2.4413
CLDN18																		Luck et al., 2020: +
CLDN19																		Luck et al., 2020: +
CLDN20																		Luck et al., 2020: +
CLDN4			2.04995
CLDN5																		Luck et al., 2020: +
CLDN6																		Luck et al., 2020: +
CLDND1			1.54583
CLEC12B																		Luck et al., 2020: +
CLEC14A																		Luck et al., 2020: +
CLGN	2.70591	11
CLPTM1				1.18285	1.02363
CLU			1.54117
CMTM4			1.4257
CMTM5							1.48179
CNIH4	3.69454		2.80516
CNNM1	1.14822
CNNM4	1.48828
COG3				1.27009	1.14147
COG5				1.05289
COG7			1.02765
COL6A3					1.84172
COMMD2			1.00915	1.50755	1.8444
COMT			1.40017
COMTD1			1.52711
COPA				2.15076	2.34585
COPB1				2.68212	2.07259
COPB2				1.97661	2.22791
COPG1				1.94787	1.69443
COPG2			1.75078	1.65325	2.14929
COQ8A				1.10366
COX15			1.84276				1.40234
COX2			1.03565
COX4I1			1.59547	1.3925	2.50354
COX5A				1.93282	1.84528
COX5B			1.27792	2.75513	2.53074
COX7A2L			1.51154
CPNE1						1.11912
CPNE7						1.40423
CPT1A				1.16843	1.62278
CR1L				1.09056	1.86187
CRBN														Haenig et al., 2020: +
CREB3																						Sahni et al., 2015: +
CREB3L1																		Luck et al., 2020: +
CRELD2														Haenig et al., 2020: +
CRLF3														Haenig et al., 2020: +
CSE1L				3.67649	4.0843
CSNK1D														Haenig et al., 2020: +
CSPG4				2.31321	2.76174
CSTF2					1.5548
CTNNA1			1.92193	1.99065	1.91434
CTNNB1			1.79345	1.94732	1.80409
CTNND1				1.00553	1.16349
CTSB				1.61712	1.46408
CTSD						1.02712
CUL3				1.15087
CUL4B				1.46355	1.28646
CYB5A														Haenig et al., 2020: +
CYB5B			1.62347	1.20989	1.07748
CYB5R1			1.26496
CYB5R2						2.20212
CYB5R3	1.83703		2.40286	1.0037
CYC1					1.46255
CYP20A1				1.11272	1.53534
CYP2J6				1.40486
CYP39A1				2.50308	2.57032
CYP51A1	1.26271		1.66818	1.63596	2.8956
CYRIA				1.08722	1.46046
DAD1			2.49591	3.71872	3.52782
DAG1			1.52214
DAXX														Haenig et al., 2020: +
DCAF8				1.43798
DCAKD					1.38936
DDB1					1.20189
DDOST	1.11955	8.8	2.82658	3.88251	4.74055														Marinko et al., 2021: +
DDX52																											Wang et al., 2011: +
DEGS1			1.1385
DERL1			1.44277
DERL2	1.07576		1.74244
DGKE				1.32571	1.38422
DHCR24			1.04582	1.50308															Marinko et al., 2021: +
DHCR7			1.07332	2.56735	2.56781														Marinko et al., 2021: +
DHRS1				1.21029	1.63486
DHRS7				2.1721	1.68077
DHRS7B					1.03159
DLA88			1.00488
DLADOB			1.18553
DLAT																			Marinko et al., 2021: +
DNAAF5				1.76752	2.01647
DNAJA1				2.01921	2.08825
DNAJA2				1.89237	2.10161
DNAJB4				1.31045	1.12458
DNAJC11			1.31652
DNAJC5				1.14536	1.68535
DNAJC7				1.12718	1.19537
DNER				4.49082
DNM2				1.03633	1.01966
DOCK1				1.20611	1.2504
DPAGT1		10.6		1.71625	1.98794
DPM1				1.50461	1.52118
DPY19L1				1.78678	2.22125
DPY19L4				1.06837
DPYD						3.15035
DRAP1	1.06284
DRG1														Haenig et al., 2020: +
DSC1			1.15268
DSG2	1.12302		1.48828	1.76982	2.07046
DSG3			2.40876
DSP						2.43191
DYNC1I2						1.00702
E030025P04RIK				1.4322
EBP																		Luck et al., 2020: +
ECPAS				1.72066	1.54549
ECSIT	1.91489		1.88085		1.35189
EDA																		Luck et al., 2020: +
EDC4				1.16344	1.4633
EDEM3				1.43823	1.33077
EDIL3					1.1183
EFNB1	1.86007		2.0052	1.25904	1.27529
EFNB2	1.23786		1.14071
EI24	1.06987		1.88591
EIF2B5				1.05759	1.18479
EIF2S2														Haenig et al., 2020: +
EIF4A1																			Marinko et al., 2021: +
EIF4G1				1.51302	1.95097
EIF4G2				1.49963	1.61926
EIF4G3				1.01632
EIF6						1.02731
ELMO2				1.07121	1.04384
ELOVL1			2.56826		2.77813
ELOVL5				1.3205
ELOVL7			2.49153
EMC1			1.32441
EMC2																			Marinko et al., 2021: +
EMC4																			Marinko et al., 2021: +
EMP1			1.53081															Luck et al., 2020: +		Pashkova et al., 2024: +
EMP2		12.1
EMP3				1.02291
ENDOD1			2.64149
ENKUR														Haenig et al., 2020: +
ENTPD2						2.15271	1.99062
ENTPD3			1.17774
ENTREP3	1.11008
EPCAM			1.28677
EPHA2			1.35534
EPHB2			1.59641
EPHB4			1.66693
EPHX1				1.11339	1.90272
ERCC8														Haenig et al., 2020: +
ERGIC1			1.28298	2.42667	2.62747
ERGIC2				1.48162	1.69623
ERGIC3																		Luck et al., 2020: +	Marinko et al., 2021: +
ERLEC1			1.28409
ERLIN1																			Marinko et al., 2021: +
ERLIN2			1.35569	1.03678
ERMP1			1.35054
ERN1			1.36835
ESYT1			1.33011	1.38095	1.42877
ESYT2			1.29509	1.23126	1.03369
EXOC2				2.40934	2.12207
EXOC3					1.18898
EXOC4			1.02501	2.62687	2.28965
EXOC5				1.21964	1.04606									Haenig et al., 2020: +
EXOC6B				1.89966	1.38615
EYA3														Haenig et al., 2020: +
F11R			1.82966
F3			1.71669
FABP7														Haenig et al., 2020: +
FADS1				3.79579	3.73285
FADS2				2.43568	2.19741
FADS3				1.22389	2.04036
FAF2			1.58008	1.27442	1.67716
FAM108C1														Haenig et al., 2020: +
FAM114A2				1.40811
FAM162A				1.92159	1.4837
FAM209A																		Luck et al., 2020: +
FAM20B			1.29722
FAM241A	3.54528		2.01159				2.25633
FAM241B	3.17246		1.27851
FAM46A														Haenig et al., 2020: +
FAM78A														Haenig et al., 2020: +
FAM83A														Haenig et al., 2020: +
FAM8A1			2.48824
FANCI					1.01622
FAR1				1.98689	2.12194
FAU							1.22941
FBXO44			1.19211
FBXO6				3.31599	3.60472
FDFT1				1.35501	1.07624
FFAR2																		Luck et al., 2020: +
FIS1				2.18725	1.63433
FITM2	1.19176
FKBP8				1.68069
FLRT3							1.1284
FNTA				1.06321
FOXR1														Haenig et al., 2020: +
FUT8			2.22846				1.1758
FXYD5			2.38731
FZD6			1.70501
GALNT1				1.03975
GALNT2			1.15077		2.07037
GBF1				2.14778	2.26418
GBGT1			1.54082
GCN1				3.1061	2.93352
GDPD1				1.68048	1.88443
GET1			1.33933				1.34666
GET3	1.25907		1.64642	1.10997	1.32863	1.01127
GET4																			Marinko et al., 2021: +
GFOD1														Haenig et al., 2020: +
GGCT							1.33266
GGT7	1.73535			1.45655
GHITM			1.7558
GIT1							1.00442
GJA8																		Luck et al., 2020: +
GK			1.21105
GLMP				3.80905
GLO1				4.72218	5.01406
GLOD4						1.12862
GNA11	1.06665			1.1786	1.45896
GNAI2				2.42019	2.72623
GNAI3				2.24367	2.08036
GNAO1				1.26793
GNAPDA1					1.9312
GNAQ			1.04719
GNAS				1.42956	2.42069
GNB1				1.61191	2.94383
GNB2				2.2075	1.68223
GOLGA2B														Haenig et al., 2020: +
GOLGA5			3.71308	2.49165	2.29962
GOLM1			1.34281
GOLT1B	1.00146
GOSR1	1.69486		2.66468	3.20235	3.70039	1.79696
GP1BB	1.03849
GPAT3				1.3829	1.12864
GPC1					1.07637
GPD2			1.55031
GPM6A				4.39941
GPM6B				3.10356	3.04237		1.25003
GPNMB				2.00928	2.30181
GPR137B				3.32584	3.73685
GPR141														Haenig et al., 2020: +
GPR153			1.38376
GPR42																		Luck et al., 2020: +
GPR61																		Luck et al., 2020: +
GPRC5A			3.45416
GPRC5D																		Luck et al., 2020: +
GPT						1.87693
GPX8			2.10041	1.29101																							Wang et al., 2011: +
GRAMD2B			1.38037
GSN						1.66648
GSTO1						1.06693
GTF2A1														Haenig et al., 2020: +
GTPBP4						1.21221
H3C14				1.14342
HACD3	1.69601			1.01182	1.49605		1.08404
HADHA					1.00011
HAGHL														Haenig et al., 2020: +
HAL						2.49545
HAND1														Haenig et al., 2020: +
HAPLN2				1.50542	5.80173
HAX1					1.21411
HCCS	1.90145
HDAC10														Haenig et al., 2020: +
HEATR1				4.62171	1.05178
HEATR6			1.54807
HECTD1			1.01246
HERPUD1			2.29029
HK1					1.29707
HK2			1.08486
HLAA	1.50937																		Marinko et al., 2021: +
HM13				1.04275															Marinko et al., 2021: +
HMGN1																			Marinko et al., 2021: +
HMGN2																			Marinko et al., 2021: +
HMGN4																			Marinko et al., 2021: +
HMOX2	2.6832		1.56962	1.11867
HNRPLL														Haenig et al., 2020: +
HOXC11														Haenig et al., 2020: +
HP1BP3			1.36089
HS1BP3														Haenig et al., 2020: +
HSD17B11	1.29933			2.39609	2.33326
HSD17B12	1.15143		1.22957	2.33077	2.57481
HSD3B7			1.51234
HSP90AB1				1.50004	2.7127
HSP90B1					1.55572
HSPBP1				1.65939	1.59894
HSPD1				1.42066	1.75287
HSPG2				1.23343
HTT				1.00519	1.10931
ICAM1			1.79146
ID2														Haenig et al., 2020: +
IDE						2.98336
IDH3B				1.3362	1.3377
IER3IP1						1.79321
IFIH1			1.45122
IFNGR2																		Luck et al., 2020: +
IGF1R			1.24759
IGFBP4														Haenig et al., 2020: +
IGSF11					1.04519
IGSF8				1.79887	1.75121
IL16														Haenig et al., 2020: +
IL1RAP				1.7115	1.98307
ILVBL			1.50866	1.32833	1.83865
IMMT			1.19313
IMPA2						1.66421
INF2				2.31268	2.17705
INPPL1				1.23747	1.44935
INTS7				2.05497	1.19341
IPO11				2.05886	1.72386
IPO13				2.69499	2.48773
IPO4				1.31145
IPO5			1.46023	2.71249	2.58724
IPO7			1.05078	3.31118	3.29888
IPO8				1.46772	1.03862
IPO9			1.50379	2.83806	2.58408
IQSEC1														Haenig et al., 2020: +
IRGQ				1.57847	1.47723
ISCA2														Haenig et al., 2020: +
ISOC1						1.61471
ITGA3			1.18838
ITGA7				1.4003	1.90268
ITGB1			1.57057	1.28095	1.63875
ITGB3			1.26591
ITM2B			1.29085	1.76608	1.4818
ITPK1					1.08502
JAMB																				Pashkova et al., 2024: +
JAMC													Guo et al., 2014: +							Pashkova et al., 2024: +
JPH3														Haenig et al., 2020: +
JUP						2.75909
KAT5														Haenig et al., 2020: +
KCNA1				1.78633	2.027
KCNJ6																		Luck et al., 2020: +
KCNN4			1.12389
KCTD15														Haenig et al., 2020: +
KCTD17														Haenig et al., 2020: +
KDSR	1.39631		2.82161	2.78776	2.75469
KIAA0319L	1.80988
KIAA1009														Haenig et al., 2020: +
KIAA1644																		Luck et al., 2020: +
KIF11					1.09074
KIF13A														Haenig et al., 2020: +
KLF12														Haenig et al., 2020: +
KLF15														Haenig et al., 2020: +
KLHL20														Haenig et al., 2020: +
KLRAQ1														Haenig et al., 2020: +
KLRC1																					Rolland et al., 2014: +
KNG1						2.27942
KNTC1				1.66229	1.36899
KPNA1				1.07442	1.22889
KPNA2			0	1.03046	1.7579
KPNB1				2.23794	2.33787
KRT12				1.41343	3.60494
KRT31			1.50702
KRT35					2.3648
KRT73				1.16111
KRTAP191														Haenig et al., 2020: +
KRTAP81														Haenig et al., 2020: +
KRTCAP2	1.55269		3.6985
KTN1			2.03148	1.05446	1.16958
L3MBTL3														Haenig et al., 2020: +
LAMP1	3.70543		3.79172	3.68659	4.49896	5.44248	5.65517
LAMP2	3.72138		2.87538	2.90776	3.93857		2.43648
LAMTOR1	1.42776			1.30371	2.88012
LAMTOR3	1.75121
LAMTOR4					1.69397
LBR																			Marinko et al., 2021: +
LCLAT1				1.64954	1.75882														Marinko et al., 2021: +
LDAH				1.66958	1.45385
LDHAL6B														Haenig et al., 2020: +
LDLR			1.03395
LEMD2					1.34306
LEMD3			1.08559
LGALS3	1.25777
LGALS8			1.4518		1.19862
LGALS9			1.55065
LGALS9C														Haenig et al., 2020: +
LHX5														Haenig et al., 2020: +
LHX6														Haenig et al., 2020: +
LIMK2			3.05951
LMAN1				1.28617	1.7437														Marinko et al., 2021: +
LMAN2	1.93188		3.48508	2.29841	2.25912
LMAN2L	3.18295		1.41777	2.03631	1.80464		1.30038
LMBR1	2.51966
LMF2				2.44185	2.50615
LMNA									Dittmer et al., 2014: +
LNPEP					1.24314
LNPK	1.1125		1.27249	1.26031	1.28444
LOC100912478							2.09068
LOC102153215			1.46021
LOC119872230			3.39842
LOC284440														Haenig et al., 2020: +
LOC401296														Haenig et al., 2020: +
LOC482176			2.7972
LOC554206														Haenig et al., 2020: +
LONRF2														Haenig et al., 2020: +
LPCAT1				1.6814	1.11322
LPCAT2				1.67216	1.32473
LRFN1	1.08759
LRPPRC				3.06172	2.93229
LRRC59				1.42669	1.22475
LSG1																			Marinko et al., 2021: +
M6PR				1.20622	2.32543
MAG													Guo et al., 2014: +
MAGED2					1.41984
MAGT1																			Marinko et al., 2021: +
MAL2			3.06313
MAN1A2			1.42508
MAN1C1				2.34094
MANSC1			1.08126
MAOA				1.17818
MAP2K3				3.92948
MAPK13						1.15624
MARCHF6				1.13225	1.48283
MARCKS					1.65964
MARCKSL1				1.60483	1.4669
MARVELD2			1.02141
MAVS			1.10262
MAX														Haenig et al., 2020: +
MCAM			1.68316	3.14539	3.17003	1.19732	1.456
MCM3				1.10572	1.3904
MCU					1.23775
ME1						1.36095
MEIS2														Haenig et al., 2020: +
MFGE8					1.00065
MFSD1				2.96205	6.86046
MFSD6					1.34999
MIA2					1.20356
MICOS13				1.70668	1.44422
MKL1														Haenig et al., 2020: +
MKRN3														Haenig et al., 2020: +
MLEC			1.53036	3.25457	3.61624														Marinko et al., 2021: +
MMS19				2.36709	2.02521
MOGS			1.25495
MON2				1.90684	2.19749
MPC1				1.36974	1.0249
MPC2				1.28085	1.90652
MPDU1			1.35179	2.28098	1.9428
MPZ				1.85137	2.20924	1.4878	1.62313			D'Urso et al., 1999: +						Hasse et al., 2004: +				Pashkova et al., 2024: +
MPZL1	2.02462		2.64327	2.29553	1.55284
MPZL2																				Pashkova et al., 2024: +
MROH1				1.3988	1.2713
MRPS33			2.54931
MRS2	1.23475
MS4A7																		Luck et al., 2020: +
MSH2				1.99614	1.83338
MSH6					1.11618
MSRB2														Haenig et al., 2020: +
MSTO1				1.13788
MT2A														Haenig et al., 2020: +
MTARC2				1.51256	1.52426
MTATP6	4.44713
MTATP8			2.78678	4.01524	4.17914
MTCH2			1.0997	2.02151	2.73131
MTCO2			1.07023	1.52746	3.39861
MTCYB			1.90716
MTDH				1.85827
MTHFD1L				1.76195	2.50268
MTND1			1.00707
MTND2			3.0247
MTND3			1.10366
MTND4							1.01421
MTND5							1.31813
MTOR				1.50236	1.25424
MTX1				1.12451	1.128
MTX2			1.48198
MUC1			3.51157
MX1			1.09916
MXRA7				3.45848	3.77903
MXRA8					1.2342
MYADM			1.02229
MYBBP1A				1.58143	1.60306
MYLIP														Haenig et al., 2020: +
MYO6			1.00076
MYOF					1.2059
NAA16														Haenig et al., 2020: +
NAA38														Haenig et al., 2020: +
NAA50			1.32202
NAGK						2.56796
NAGPA					1.18236
NAN							1.17597
NAP1L1					1.03734
NAPA				1.15106
NAPRT						3.40465
NCAM1				2.62732	2.75107
NCAPD2				1.92593	2.07652
NCAPG				1.66497	1.49322
NCAPH					1.46507
NCEH1				2.56735	2.76171
NCSTN	2.25267			2.12191	1.67179
NDRG1			3.59485
NDUFA4				2.31615	2.0959
NDUFA9	1.13559
NDUFAF1			1.69456
NDUFB11				2.63633	3.09985
NDUFB3	1.46459		1.19967
NDUFB4	1.14834		2.16912
NDUFB5	1.3036
NDUFB8	1.45452						1.18307
NDUFB9	1.21215
NDUFS1				1.0184
NDUFS2				1.30017
NDUFS3					1.306
NDUFS7			1.46678
NELFCD				1.19463	1.02122
NGFR				2.9466	3.35655
NIPAL2			1.32132
NIPBL				1.30332
NIPSNAP1			1.78026
NIPSNAP2					1.12283
NLN						1.10297
NME3				1.14426
NNT	2.04119		1.26727		1.89935
NOB1			6.07307
NOMO2																			Marinko et al., 2021: +
NPLOC4				2.07848
NPR2				1.08595	1.47535
NPTN			1.02808	1.86635	1.6329
NR1D2														Haenig et al., 2020: +
NR2F2				1.90456	1.40354
NRAS				1.36925	1.57771
NRM			3.20763	1.26863	1.48856
NRP2				1.2098	1.14135
NUBP2					2.02625
NUP205	1.05654		1.34369	1.6142	1.44871
NUP210	1.15745
NUP88					1.0957
NUP93				2.1343	2.33865
NVL														Haenig et al., 2020: +
OAS2			1.43491
OGFOD3					1.37773
OPA1			1.08536	1.23128	1.28965
OPA3				1.57415	1.50793
OPRM1																		Luck et al., 2020: +
OR4X2			1.96198
ORC5	1.08141
ORMDL2			1.36965
ORMDL3			1.2502
OS9			1.12473
OSTC	2.61778		0
OTUD7B														Haenig et al., 2020: +
P2X7																												Wilson et al., 2002: +
PACS1														Haenig et al., 2020: +
PALM														Haenig et al., 2020: +
PAM				1.00128
PAQR5			4.56103
PCBP2					1.03115
PCMTD2														Haenig et al., 2020: +
PCYOX1			1.0946
PDAP1																			Marinko et al., 2021: +
PDCD4				1.42898	1.98051
PDCD6IP						1.27645
PDE6G														Haenig et al., 2020: +
PDGFRB				2.07602	1.89518	1.42	1.30684
PDHB					1.30713
PDS5A				2.07138	1.71693
PDS5B				1.57783	1.61815
PDXDC1				1.66091	1.46734
PDZK1IP1														Haenig et al., 2020: +				Luck et al., 2020: +
PELI1														Haenig et al., 2020: +
PELP1					1.03448
PEX3				1.88481	1.66821
PFDN1					1.16559
PFKFB4						1.05362
PGAM5				1.36251	1.08508
PGRMC1	1.03177			2.70085	2.84155														Marinko et al., 2021: +
PGRMC2				1.91203	1.5643													Luck et al., 2020: +
PHF19														Haenig et al., 2020: +
PHGDH				1.38402	1.82684
PIEZO1			1.32619
PIGS	1.22616		2.40189
PIGX			2.10693		1.08188
PIM1						1.0488
PIP4P1	1.08614
PIP4P2					1.1438
PLAA			1.066
PLAUR														Haenig et al., 2020: +
PLBD2						1.06455
PLD3	2.18894		1.72545	2.65392	2.92382
PLEKHA1				1.40745
PLIN3				2.65963	1.9554
PLK3						1.19558
PLLP			4.4016
PLP1				4.7262	4.32606		1.48223
PLP2				1.80294	3.30058
PLS3						1.40833
PLSCR1			1.86486
PLSCR3				2.34909	2.56046
PLXNB2				1.46159	1.611
PLXND1				1.26038	1.16898
PMP22		19.3									Fantin et al., 2021: +												Schlebach et al., 2013: +	Tobler et al., 1999: +	Tobler et al., 2002: +
POLR2C	2.13847
POLR3F														Haenig et al., 2020: +
POMGNT1					1.38553
PON2				1.52504	1.45559
PPARA														Haenig et al., 2020: +
PPP1R14B	2.18223					2.80335
PPP1R16A														Haenig et al., 2020: +
PPP2R1A				1.53782	2.1099
PPP2R1B				1.35539	1.72828
PPP2R2A						1.01059
PPP2R5C					1.04063
PPP3CA				1.28501	1.39966
PPP3CB				1.25511
PPP6R1				1.02537
PRAF2				2.89135	3.4554		1.67579												Marinko et al., 2021: +
PREB	2.3801		4.44665	2.71779	3.07136		1.06832
PRKAG2				1.33955
PRKAR1A				1.01787
PRKDC		7.51		1.01644	1.04417
PRR15														Haenig et al., 2020: +
PRRC1						1.05346
PRXL2A			1.13995			2.5358
PSEN1			1.51917
PSG16				2.06245
PSMA3						1.19392
PSMB2						1.53002
PSMB6						1.31324
PSMC1					1.37894
PSMC2				1.15432	1.33733
PSMC3					1.35611
PSMC4				1.1394	1.34098
PSMC6				1.10202	1.35384
PSMD1					1.10385
PSMD10						1.79382
PSMD11					1.01593
PSMD14				1.20397	1.47738
PSMD2				1.01758	1.28991
PSMD5					1.1
PSMD8				1.1329
PSMD9				1.41041	1.74745
PSME1						1.10935
PSME2						2.24827
PTDSS2	1.45986
PTGES3			5.02684
PTGS2						2.51922
PTK7	1.24559		1.49253
PTPLAD1																			Marinko et al., 2021: +
PTPN18														Haenig et al., 2020: +
PTPRA				1.54653	1.86232
PTPRS				1.82958	1.33779
PTRH2	2.80313		3.53591	1.15344	1.08664
PTTG1IP			1.77754	2.29497	2.66631
PVR			1.22732	2.05285
PYCR2				1.11707
QKI	1.0755			1.16302
QPCTL			1.37522	1.02303
RAB11A	1.65433		1.28543
RAB11B			1.10118		1.00354	1.00801
RAB14					1.36059
RAB18				1.49443	1.88814
RAB1A					1.4682
RAB1B			1.6378		1.26801
RAB21				1.07486	1.57414
RAB27B						1.03598
RAB2B					1.38813
RAB33B				1.45091	1.97961
RAB34				1.23705
RAB3GAP1			1.20468	1.03102	1.15069
RAB3GAP2			1.62969	1.58509	1.54604
RAB3IP														Haenig et al., 2020: +
RAB4A	1.39808
RAB5A				1.5564	1.3531
RAB5B				1.9221	2.24249
RAB5C				2.04075	2.36476
RAB6C														Haenig et al., 2020: +
RAB7A	1.71277		1.78737		1.20444
RABAC1			1.28548
RABEP1						1.81214
RABL3			2.39984
RAC1					1.52121
RANBP3														Haenig et al., 2020: +
RANBP6				1.52287
RAP1A				1.0964	2.05068
RAP1GDS1				1.44934	1.05872
RAP2A				1.38367	1.46693
RAP2C					1.05834
RBM11														Haenig et al., 2020: +
RBX1				1.06245	1.24967
RCE1				2.5012	2.02539
RDH11				1.9831	2.25829
RDH14			1.20908		1.07984
REEP4			1.09341															Luck et al., 2020: +
REEP5			1.98338	2.10045	2.25389
RELCH				1.44894	1.08298
RELL1				1.18235	1.76282
RER1			2.57484	2.14514	3.01094										Hara et al., 2014: +
RETREG2				1.68533
RETREG3	1.42896			1.25578
RFT1	1.26136
RGR														Haenig et al., 2020: +
RGS22														Haenig et al., 2020: +
RHBDD3	1.85891
RHCG							1.13683
RHOD			1.00369
RHOT1	1.23034		3.79602	2.08701	2.20704
RICTOR					1.04265
RNASEK			2.72276	1.01095	1.68485
RNF112														Haenig et al., 2020: +
RNF126				1.30629	1.06027
RNF13	1.36634		1.8814
RNF138														Haenig et al., 2020: +
RNF149			1.5912
RNF167	2.29112		1.3764
RNF183														Haenig et al., 2020: +
RNF185	1.39304			2.44708	2.77869		1.36067
RNF2						1.20957
RNF5				2.52694	2.5265
RP2	1.38168
RPL23				1.57625															Marinko et al., 2021: +
RPL34			1.04994
RPL35A			1.09436
RPL37A					1.31922		1.13854
RPL8				1.31202		1.68616
RPN1	1.37484		3.34213	4.588	5.11087														Marinko et al., 2021: +
RPN2	1.04351	8.88	2.81586	4.2321	4.53357														Marinko et al., 2021: +
RPS15A														Haenig et al., 2020: +
RPS2					1.0112
RPS20																			Marinko et al., 2021: +
RPS27				1.99148	1.35519
RPS27A	3.03761			1.97948	2.65367														Marinko et al., 2021: +
RPS27L				1.57906	1.26494
RPS5				1.93618	2.25024
RRAS														Haenig et al., 2020: +
RRAS2					1.15294
RRBP1				1.44064
RRP12					1.17571
RTN2	2.13601
RTN3	2.82907		4.83779	5.43149	5.94833	1.35055	1.19106
RTN4	3.63329		3.52443	3.0657	3.54884	1.14326	1.91408
RUFY1				1.61462	1.49346
RUVBL1				1.42555	1.94786
RUVBL2				1.52209	1.52683
RYBP							1.11926
S100A10				1.35523	1.77265
S100A11					1.51274
S100A16							1.26072
S100A4				1.11095
S100A6				1.46854	1.96316
S1PR3							1.09929
S2BPCOX16				1.16062	1.41506
SACM1L	2.10867		1.67175	3.07086	3.28502
SAMM50			1.40143
SAR1A																											Wang et al., 2011: +
SASS6														Haenig et al., 2020: +
SCAMP2	3.06786		1.7292	1.28037
SCAMP3				2.34212	1.74811
SCARB1	3.1342		4.04805	1.9848	1.97322
SCARB2	1.36836					1.4424
SCCPDH			1.64963	1.31594	1.08775
SCD			1.05761
SCGB1D2	1.91797
SCN3B																		Luck et al., 2020: +
SCO2				1.39564	1.14092
SCPEP1				2.43541	1.79102
SCYL1				1.47305	1.70252
SCYL2				1.00906
SCYL3				1.3529
SDC4			1.0413															Luck et al., 2020: +
SDHC			1.29169
SEC11A	1.02046			1.86192	1.57874
SEC22B				1.76626															Marinko et al., 2021: +
SEC23A					1.02471
SEC23IP				1.66056	1.14056
SEC31A				1.02336	1.25653
SEC61A1			1.54545	2.6542	4.23266
SEC61A2				3.37804	4.07243
SEC61B			1.05563	3.38037	3.07886
SEC62	2.23234		1.67494		1.62852
SEC63	1.21165		1.76198	3.93492	3.86351														Marinko et al., 2021: +
SEL1L			1.05064
SELENOI	1.23683		2.13395	1.30836	1.31768
SELENOT			1.04985
SEMA4C	1.18341						1.57628
SEMA4G			1.3054											Haenig et al., 2020: +
SERINC5				2.37968	1.84922
SERPINB5						3.37027
SF3B1					1.02397
SF3B6				1.06149
SFN							1.38548
SFXN2					1.23808
SFXN3				2.55421	2.87379
SGMS2			2.62763
SGPL1				1.42974	1.84926
SGSM1														Haenig et al., 2020: +
SIGIRR			3.46591
SIGMAR1	1.47112		2.36323	4.08967	4.73916
SKP1				1.13111	1.41691
SLC10A1																											Wang et al., 2011: +
SLC12A9			3.40729
SLC15A4				1.81133	1.39394
SLC16A13				2.10402
SLC18A1																		Luck et al., 2020: +
SLC1A1			1.21817
SLC1A5	2.19627		1.52458
SLC20A1			1.71979
SLC22A23				1.72784	1.94272
SLC25A1				2.9313	3.2772
SLC25A11				1.20936	1.06071
SLC25A12				1.08368	1.23131
SLC25A13				1.46666	1.92349
SLC25A17			1.56864
SLC25A20				2.41749	2.08993
SLC25A22				1.33835
SLC25A3				2.46178	2.46349
SLC25A4				2.00432	2.5715
SLC25A45				1.27269
SLC25A5				1.77496	2.58443
SLC26A2				1.06117
SLC2A1			1.3975																Marinko et al., 2021: +
SLC30A1	1.60085		1.72701
SLC30A7				1.54065	1.3134
SLC31A1				1.17684
SLC33A1			1.34675
SLC35B1			1.00944
SLC35F6			1.89076	1.46826	1.35569
SLC38A1	2.0886		1.88077	1.24506	1.08737													Luck et al., 2020: +
SLC38A10			1.16029
SLC39A14			1.19608
SLC39A6				1.64212
SLC39A7			1.6953	3.1334	1.41312
SLC3A2	2.15952		2.31637	3.38279	3.71102														Marinko et al., 2021: +
SLC44A1	1.51883			1.34595	1.91556		1.17733
SLC44A2				1.4401	1.89063
SLC44A5	2.34844
SLC4A2			1.30841	1.10953
SLC4A7			1.41918
SLC5A6			2.04207
SLC6A6				1.77877	2.04403
SLC6A8					1.0166
SLC7A1	1.09964
SLC7A5	1.38247
SLITRK4			1.49772
SMAD6							2.19893
SMARCA2				2.2903
SMDT1	1.05464
SMG9				1.39645
SMIM1			1.14357
SMIM3																					Rolland et al., 2014: +	Sahni et al., 2015: +
SMPD2				1.88553	2.12221
SNRNP40														Haenig et al., 2020: +
SNRPE					1.11259
SNX1			1.15381
SORCS2					1.46616
SOX10				1.18125
SPACA1																		Luck et al., 2020: +
SPARC				1.48152	1.09314
SPATA12														Haenig et al., 2020: +
SPATA22														Haenig et al., 2020: +
SPCS2	1.59377		1.7169	1.00906	1.52884														Marinko et al., 2021: +
SPINT2			3.81779
SPNS1				1.17459	1.76666
SPOPL					1.22058
SPOUT1			0
SPRED2														Haenig et al., 2020: +
SPRY2														Haenig et al., 2020: +
SPRY4														Haenig et al., 2020: +
SPTLC1			1.1054	1.89673	2.24
SPTLC2			1.39229	1.93126	1.72571
SPTLC3			1.30006
SPX			3.41369
SQLE			1.47477
SQOR				1.35265	1.06053
SQSTM1				1.80875	1.81329
SRPRA	1.03447			1.59669	1.83935
SRPRB				2.52097	2.22064
SRSF2				2.40389
SSBP1			1.09679
SSPN				2.76715	2.99918
SSR1			1.66245	1.6224	2.52059
SSR4			1.31845
ST3GAL6			2.15325
ST6GALNAC4			1.28908
ST7			1.08257
STAC3														Haenig et al., 2020: +
STEAP3				1.79123	1.66884
STIM1			1.06553	2.63184	2.65097																					Vanoye et al., 2019: +
STOM			1.89224	1.91779	1.23804													Luck et al., 2020: +
STS				2.34081	2.05241
STT3A	1.52974		3.26284	3.67577	3.99735														Marinko et al., 2021: +
STT3B			2.21865	1.723	1.68255														Marinko et al., 2021: +
STX11														Haenig et al., 2020: +
STX12	1.79413		1.21458	1.81444	2.03839
STX16							1.13439
STX3	1.64571
STX4				1.20105	1.11914	1.87474
STX7	1.79503		2.22541			2.02756	1.82499
STX8				1.54602	1.55833
SUCLA2					1.23563
SUGP1			2.26951
SULT2B1						3.01789
SULT4A1														Haenig et al., 2020: +
SUMF2														Haenig et al., 2020: +
SURF4			1.80461																Marinko et al., 2021: +
SUSD2			1.77098
SYMPK				1.56713	1.42338
SYNGR1				2.26383	1.83827	1.66488
SYNGR2			2.29413																Marinko et al., 2021: +
SYPL1			2.78069	1.02739
SYT2																		Luck et al., 2020: +
SYVN1			1.39577												Hara et al., 2014: +
TACSTD2			1.89593
TAMM41				1.45001
TAP2						1.24268
TAPT1			1.63471
TAX1BP3						1.04573
TBC1D10A				1.32922	1.08992
TBC1D15				1.37115
TBC1D17					1.40567
TBC1D22A				1.1204
TBC1D8B					1.27812
TBCD				1.91066	1.79232
TBRG1														Haenig et al., 2020: +
TBRG4				1.79499	2.14396
TCIRG1			1.99915	1.69798	1.25863
TDG														Haenig et al., 2020: +
TECR				2.10852	2.35447
TERF2														Haenig et al., 2020: +
TEX2				2.87914	2.7754
TEX264			1.30095	2.52504	2.58513
TFRC	1.36548		1.20864
TGM1						2.31982
TGM2														Haenig et al., 2020: +
THADA				1.0946	1.33176
THAP1														Haenig et al., 2020: +
THEM6	2.09604
TIMM21			1.35837
TIMM22							1.23779
TIMM23				1.91512	2.6272
TIMM44				1.22148	1.49855
TIMM50				2.18885	2.26422
TKFC				1.09594
TLCD1			2.53298
TLE4						1.15694
TLN2				1.32522
TM4SF1				1.29773	1.09468
TM4SF18																		Luck et al., 2020: +
TM4SF19																		Luck et al., 2020: +
TM9SF1	1.28954		2.82681		1.39349	1.16551	1.29128
TM9SF2	2.47124		2.1698	1.0126	1.3079
TM9SF3	1.46933		3.52114	1.22742	1.222		1.22463
TM9SF4	1.85755		1.17685	1.2093	1.78806		1.57046
TMBIM1			1.31183		1.43663
TMBIM6	1.23078
TMCO1			1.34584
TMED1	1.0548
TMED10			1.77204	1.83938	1.78095														Marinko et al., 2021: +
TMED4																			Marinko et al., 2021: +
TMED7			1.314																Marinko et al., 2021: +
TMED9			1.04176																Marinko et al., 2021: +
TMEM106B			2.28813	2.85275	2.95698
TMEM109			1.62409																Marinko et al., 2021: +
TMEM120A			1.59931
TMEM139																		Luck et al., 2020: +
TMEM143	2.00332		1.65289
TMEM14B																		Luck et al., 2020: +
TMEM160			1.1796	3.08298	3.31131
TMEM161A					1.56017
TMEM163	1.53233
TMEM165			1.0038
TMEM177				1.4537	1.35616
TMEM184C	1.46785
TMEM185A				2.25614	1.65694
TMEM192	4.2273	9.89
TMEM199			1.9101
TMEM214			2.79774	2.77722	3.28082
TMEM223			1.27284
TMEM230				1.21091	1.17021
TMEM237				1.25989
TMEM254				2.53291	1.30563
TMEM258	1.53958
TMEM259			2.04503
TMEM30B			2.29685															Luck et al., 2020: +
TMEM31																		Luck et al., 2020: +
TMEM33			1.85771	2.82529	2.84234
TMEM43			1.78831																Marinko et al., 2021: +
TMEM47				2.17257	1.95096
TMEM50A			1.27867
TMEM56																		Luck et al., 2020: +
TMEM61														Haenig et al., 2020: +
TMEM65				1.65353	1.12235
TMEM70				3.09891	2.89487
TMEM87A			1.23667
TMEM88							2.38074
TMEM9	2.67415
TMEM97																			Marinko et al., 2021: +
TMOD2														Haenig et al., 2020: +
TMPO					1.56162
TMSB4X						1.20429
TMT1A					1.06776
TMTC1														Haenig et al., 2020: +
TMUB1			3.06435
TMUB2														Haenig et al., 2020: +
TMX1	4.28962	11.5	4.91538	3.92431	3.80078		3.12917											Luck et al., 2020: +
TMX3	1.58595		2.0903	2.7267	2.48859		1.58274
TMX4			1.36874	3.62205	4.56838
TNFRSF12A			1.79869
TNIP3														Haenig et al., 2020: +
TNPO1				3.31209	3.03228
TNPO3	1.93526		1.80409	2.30305	2.26054
TOMM40			1.18196
TOMM70			1.17317
TOR1AIP2				1.64756	1.04769
TP53														Haenig et al., 2020: +
TP53BP1														Haenig et al., 2020: +
TP53I11														Haenig et al., 2020: +
TPRG1L			1.55155
TRAM1			1.5043	1.51117	1.03043
TRAM2				1.7454	1.75636
TRAP1				1.02104	1.44191
TRAPPC3				1.67733	1.19117
TRIP12				1.22185	1.36
TRIP13				1.16387	1.26893
TRPA1			1.36965
TRPV1	1.39246
TRPV4			1.90215
TSG101				1.2363	1.54167
TSPAN12																		Luck et al., 2020: +
TSPAN15				1.69719
TSPAN3				3.51932	5.36289
TSPAN31				1.57604
TSPAN8			1.02604
TTI2			2.48043
TTYH1				2.31843
TTYN1					1.55822
TUBA1B				1.29803	1.58267
TUBA1C				1.22831	1.87357
TUBA4A						2.41491
TUBB2A				1.08208	1.02942
TUBB4B				1.10247	1.30357
TUBB5				1.29445	2.1557
TUBB6					1.36382
TUSC3			2.01059	2.27765	2.55576
TWIST2														Haenig et al., 2020: +
TXN2							1.5632
TYMP						2.48662
TYRP1							1.62339
TYW1				1.0877	1.18685
UBC							1.07996
UBE2D3					1.65154	2.20274
UBE2G2					1.11342
UBE3C				2.522	2.28729
UBE4A				1.21869	1.08079
UBIAD1			1.31676
UBL4A			1.70904	2.66288	2.00125														Marinko et al., 2021: +
UBLCP1	1.23919
UBQLN1				1.06044
UBXN4					1.04184
UCHL3						1.28604
UCK2				1.41718	1.05978
UFL1				1.07412	1.09419														Marinko et al., 2021: +
UGT1A6				1.35123	1.77525
UGT8			1.18598
UNC45A				1.42489	1.34824
UPK1B			3.07594
UQCRC1			1.41394		1.1286
USO1			1.03168	1.71795	1.51627
USP2														Haenig et al., 2020: +
USP5					1.06078
USP9X				1.77419	1.87764
VAC14				1.13109
VAMP2	1.70342			1.25959
VAMP3	1.19983		1.50951	1.94216	2.10785
VAMP5			2.85172
VAMP7	1.51339		1.68669
VAMP8	1.59427		3.0813	2.16317	1.68819
VAPA				1.95649	2.28785
VAPB			2.50156
VAT1					1.57823
VCP						1.13578													Marinko et al., 2021: +
VDAC1			1.7127	1.11963	1.28568
VDAC2			2.26946	1.43017	2.37815									Haenig et al., 2020: +
VDAC3					1.47158
VHL														Haenig et al., 2020: +
VKORC1				2.35083	3.47741
VKORC1L1			2.36646
VMA21	4.05481		5.25091	2.93399	3.88579
VMA22				1.06927
VMP1			1.30087	2.7848	2.85402
VPS11				1.49619	1.38885
VPS16				1.21696
VPS18				1.44683
VPS26A						1.07525
VPS26C					1.08236
VPS33A				1.15811	1.21722
VPS35L				1.14458	1.02552
VPS45			1.28801
VPS4A					1.21388
VPS50				1.29762
VPS51				1.75458	1.70301
VPS8				1.03669
VSX2														Haenig et al., 2020: +
VTI1B				1.68426	1.62991
WDFY3														Haenig et al., 2020: +
WDR13				1.56338	1.59252
WDR83														Haenig et al., 2020: +
WLS				1.96756	2.0397
XPO1				3.066	2.61575
XPO4					1.01741
XPO5				2.00983	1.49665
XPO6					1.25942
XPO7				2.36459	2.20882
XPOT				1.58413	1.30823
YARS1			1.08497
YES1	1.05338
YIPF3	1.68825		2.03285	1.96892	2.05241
YIPF4				2.06351	1.43398
YIPF5	1.29716		1.91362
YIPF6	2.18193
YOD1						1.29484
YTHDF3				1.26589
ZDHHC12			3.05707
ZDHHC18			1.73758
ZDHHC4			1.36143
ZDHHC6			2.37699	1.96108
ZFHX2														Haenig et al., 2020: +
ZFP51				1.61257	1.30872
ZFPL1	1.34272		2.05389	1.63819	1.10371
ZKSCAN3														Haenig et al., 2020: +
ZMAT2														Haenig et al., 2020: +
ZMPSTE24																			Marinko et al., 2021: +
ZMYM6														Haenig et al., 2020: +
ZNF124														Haenig et al., 2020: +
ZNF232														Haenig et al., 2020: +
ZNF281														Haenig et al., 2020: +
ZNF444														Haenig et al., 2020: +
ZNF488														Haenig et al., 2020: +
ZNF57														Haenig et al., 2020: +
ZNHIT1														Haenig et al., 2020: +
ZSWIM8					1.07329
ZW10				1.3276	1.23204
ZWILCH				1.04135	1.20609
ZXDC														Haenig et al., 2020: +
No. of PPIs	179	15	420	590	602	108	63
